# Combination of ALK2 and cholesterol targeting agents exploits linked genetic and metabolic dependencies in diffuse midline glioma

**DOI:** 10.64898/2026.09.23.753440

**Authors:** Rebecca Rogers, Alan Mackay, Yura Grabovska, Diana Carvalho, Claire Dobinson, Anna Burford, Valeria Molinari, Rita Pereira, Laura Bevington, Ruth Ruddle, Josephine Nkrumah, Haider Tari, Jiin Song, Drenusha Sejdiu, Nicole Chew, Vanessa Tsui, Claire Sun, Giulia Pericoli, Oren Becher, Maria Vinci, Jerome Fortin, Ron Firestein, Peter Sampson, Chris Jones

**Affiliations:** Centre for Children and Young People’s Cancer, Division of Cancer Biology, Institute of Cancer Research, London UK; Centre for Cancer Research, Hudson Institute of Medical Research, Monash University, Clayton, VIC 3168, Australia; Department of Molecular and Translational Science, Faculty of Medicine, Nursing and Health Sciences, Monash University, Clayton, VIC 3168, Australia; Research Area of Onco-haematology and Pharmaceutical GMP Facility, Bambino Gesù Children’s Hospital-IRCCS, Rome, Italy; Department of Pediatrics, Division of Pediatric Hematology-Oncology, the Mount Sinai Hospital Kravis Children’s hospital, New York, NY, USA; Department of Neurology and Neurosurgery, Montreal Neurological Institute-Hospital, McGill University, Montreal, Canada; Agora Open Science Trust, Toronto, Canada. M4K Pharma, Toronto, Canada

## Abstract

Diffuse midline glioma is an epigenetically driven disease defined by alterations targeting the histone post-translational modification H3K27me3 resulting in epigenetic rewiring and imposing unique metabolic dependencies. *ACVR1*-mutations arise in ∼25% of DMG H3K27-altered patients and impart a selective dependency on the kinase it encodes (ALK2), however ALK2 inhibitors show modest single-agent efficacy *in vivo.* In an attempt to better understand the cellular consequences of ALK2 inhibition to identify mechanistically-driven drug combinations, integrated multi-omics analysis was performed and revealed a novel role for ALK2 in cholesterol homeostasis while CRISPR and high-throughput drug screens identified hits targeting cholesterol metabolism as sensitisers to ALK2i. *In vivo* assessment of ALK2i plus clinically well-tolerated statins revealed a significant increase in the median survival compared to vehicle. Forced differentiation of DMG cells from an oligodendrocyte precursor-like to an astrocyte-like cell-state and led to a significant decrease in ALK2i sensitivity and synergy with statins, which was phenocopied when DMG cells were co-cultured with normal astrocytes. We identify a previously unappreciated role for ALK2 signalling in cholesterol homeostasis, showing cell-state dependency, and identify a rational combinatorial strategy for clinical translation.

**Significance:** Multi-omic characterisation of ALK2i response in *ACVR1*-mutant patient derived models of diffuse midline glioma reveals a linked metabolic and genetic dependency which can be exploited therapeutically by combining ALK2 inhibitors with clinically well-tolerated statins.

**Graphical abstract:** 
