## SupplementaryTable_1 for "Combination of ALK2 and cholesterol targeting agents exploits linked genetic and metabolic dependencies in diffuse midline glioma"

### Sheet: Supplementary Table 1
Supplementary Table 1. Kinase-profile data for ALK2 inhibitors.
Drug	M4K2009		Drug	TP-0184		Drug	LDN193189		Drug	M4K2163
Concentration	1uM		Concentration	1uM		Concentration	Kinomescan 100nM		Concentration	1uM
HGNC	% Inhibition		HGNC	% Inhibition		HGNC	% Inhibition		HGNC	% Inhibition
ABL1	59.14		AAK1	100		AAK1	10		ABL1	67.35
ABL2	37.855		ABL1	98		ABL1	76		ABL2	42.4201
ACVR1	94.845		ABL2	97		ABL2	14		ACVR1	97.1711
ACVR1B	32.805		ACTR2	90		ACVR1	99.9		ACVR1B	38.1714
ACVRL1	99.17		ACVR1	99		ACVR1B	56		ACVRL1	98.8007
AKT1	9.3		ACVR1B	86		ACVR2A	95.8		AKT1	-3.1269
AKT2	0.395		ACVRL1	96		ACVR2B	88		AKT2	11.9853
AKT3	-0.565		AKT1	9		ACVRL1	78		AKT3	4.92339
ALK	-5.905		AKT2	-11		AKT1	0		ALK	3.80349
ARAF	19.67		AKT3	-2		AKT2	0		ARAF	23.2862
AURKA	-6.045		ALK	77		AKT3	0		AURKA	6.55935
AURKB	5.425		ARAF	29		ALK	0		AURKB	-1.48548
AURKC	5.12		ATM	4		ANKK1	0		AURKC	6.01092
AXL	6.285		AURKA	89		AURKA	45		AXL	-11.0061
BLK	13.8		AURKB	99		AURKB	10		BLK	16.8584
BMPR1A	67.125		AURKC	102		AURKC	20		BMPR1A	66.3879
BMPR1B	94.45		AXL	73		AXL	12		BMPR1B	91.1551
BMPR2	29.325		BLK	92		BLK	0		BMPR2	-12.9871
BMX	0.385		BMP2K	93		BMP2K	19		BMX	4.79078
BRAF	27.07		BMPR1B	94		BMPR1A	93		BRAF	15.6071
BRSK1	0.96		BMPR2	15		BMPR1B	95.3		BRSK1	3.76795
BRSK2	6.74		BMX	76		BMPR2	0		BRSK2	4.85288
BTK	7.625		BRAF	40		BMX	26		BTK	-0.271252
CAMK1	8.45		BRSK1	9		BRAF	7		CAMK1	3.64713
CAMK1D	8.125		BRSK2	30		BRSK1	8		CAMK1D	-2.82895
CAMK1G	3.875		BTK	85		BRSK2	0		CAMK1G	7.59239
CAMK2A	6.52		CAMK1	11		BTK	0		CAMK2A	-0.0115421
CAMK2B	-0.125		CAMK1B	-8		BUB1	0		CAMK2B	5.58767
CAMK2D	7.2		CAMK1D	16		CAMK1	32		CAMK2D	-0.757787
CAMK2G	-1.96		CAMK1G	0		CAMK1D	12		CAMK2G	-3.73372
CAMK4	7.825		CAMK2A	70		CAMK1G	10		CAMK4	-4.96397
CAMKK1	16.675		CAMK2B	48		CAMK2A	0		CAMKK1	-1.06342
CAMKK2	-7.17		CAMK2D	82		CAMK2B	3		CAMKK2	-0.853207
CDC42BPA	-1.31		CAMK2G	82		CAMK2D	0		CDC42BPA	2.87258
CDC42BPB	10.83		CAMK4	0		CAMK2G	0		CDC42BPB	-7.07695
CDC42BPG	2.455		CAMKK1	10		CAMK4	0		CDC42BPG	0.799344
CDC7	7.335		CAMKK2	23		CAMKK1	15		CDC7	2.70746
CDK1	10.55		CDC42BPA	-2		CAMKK2	30		CDK1	2.71113
CDK14	1.65		CDC42BPB	0		CASK	0		CDK14	-1.3601
CDK16	0.915		CDC42BPG	14		CDC42BPA	0		CDK16	1.67908
CDK17	13.07		CDKL1	9		CDC42BPB	0		CDK17	5.01101
CDK18	-3.525		CDKL2	52		CDC42BPG	0		CDK18	-0.890239
CDK19	-2.495		CDKL3	19		CDK11A	36		CDK19	9.29908
CDK2	3.415		CDKL4	17		CDK11B	0		CDK2	-5.05293
CDK3	-2.115		CHEK1	44		CDK13	9		CDK3	-4.73443
CDK4	4.965		CHEK2	19		CDK14	27		CDK4	-1.02105
CDK5	5.39		CHUK	72		CDK15	0		CDK5	2.75696
CDK6	4.595		CILK1	3		CDK16	0		CDK6	-1.69887
CDK7	5.17		CIT	13		CDK17	0		CDK7	10.0656
CDK8	6.1		CLK1	82		CDK18	31		CDK8	-0.319533
CDK9	-2.41		CLK2	24		CDK19	0		CDK9	12.3123
CHEK1	0.6		CLK3	0		CDK2	0		CHEK1	3.80884
CHEK2	4.28		CLK4	76		CDK3	2		CHEK2	-1.92004
CHUK	1.07		CSF1R	87		CDK5	0		CHUK	5.79653
CIT	9.305		CSK	11		CDK7	8		CILK1	-2.58612
CLK1	1.025		CSNK1A1	3		CDK8	5		CIT	8.25504
CLK2	-6.35		CSNK1D	4		CDK9	0		CLK1	1.84109
CLK3	-2.785		CSNK1E	7		CDKL1	17		CLK2	1.24461
CLK4	-13.85		CSNK1G1	-6		CDKL2	10		CLK3	1.75744
CSK	10.215		CSNK1G2	-8		CDKL3	0		CLK4	-21.5657
CSNK1A1	-3.155		CSNK1G3	1		CDKL5	6		CSF1R	20.5445
CSNK1A1L	-4.185		CSNK2A1	0		CHEK1	0		CSK	9.74627
CSNK1D	9.335		CSNK2A2	24		CHEK2	16		CSNK1A1	13.2808
CSNK1E	-3.175		DAPK1	-3		CHUK	2		CSNK1A1L	-6.45939
CSNK1G1	-1.53		DAPK2	-3		CILK1	8		CSNK1D	8.25979
CSNK1G2	3.565		DAPK3	4		CIT	0		CSNK1E	-0.677729
CSNK1G3	-1.4		DCLK1	-1		CLK1	24		CSNK1G1	16.1707
CSNK2A1	5.89		DCLK2	-3		CLK2	13		CSNK1G2	9.21185
CSNK2A2	10.31		DCLK3	14		CLK3	0		CSNK1G3	13.0172
DAPK1	2.245		DDR1	99		CLK4	13		CSNK2A1	-5.13253
DAPK2	8.73		DDR2	83		COQ8A	15		CSNK2A2	0.774822
DAPK3	-8.46		DMPK	-4		COQ8B	0		DAPK1	-1.4947
DCLK1	18.325		DYRK1A	25		CSF1R	0		DAPK2	-1.44107
DCLK2	1.125		DYRK1B	40		CSK	0		DAPK3	2.61286
DDR1	96.76		DYRK2	15		CSNK1A1	64		DCLK1	2.44131
DDR2	36.62		DYRK3	24		CSNK1A1L	0		DCLK2	-0.922919
DMPK	3.88		EEF2K	-1		CSNK1D	23		DDR1	91.6838
DSTYK	3.5		EGFR	6		CSNK1E	0		DDR2	22.1921
DYRK1A	-1.555		EIF2AK1	-7		CSNK1G1	0		DMPK	-10.476
DYRK1B	13.255		EIF2AK2	25		CSNK1G2	1		DSTYK	1.36885
DYRK2	13.62		EIF2AK3	-10		CSNK1G3	0		DYRK1A	9.8384
DYRK3	13.22		EIF2AK4	71		CSNK2A1	0		DYRK1B	5.51851
DYRK4	-0.415		EPHA1	95		CSNK2A2	26		DYRK2	2.53628
EGFR	11.435		EPHA2	70		DAPK1	21		DYRK3	-0.276704
EPHA1	42.34		EPHA3	28		DAPK2	0		DYRK4	5.43558
EPHA2	22.85		EPHA4	24		DAPK3	13		EGFR	-2.64435
EPHA3	39.865		EPHA5	24		DCLK1	0		EPHA1	14.9209
EPHA4	23.805		EPHA7	18		DCLK2	26		EPHA2	9.47825
EPHA5	19.08		EPHA8	63		DCLK3	0		EPHA3	23.0337
EPHA6	6.875		EPHB1	90		DDR1	0		EPHA4	23.7872
EPHA7	-5.53		EPHB2	63		DDR2	10		EPHA5	9.22283
EPHA8	17.255		EPHB3	13		DMPK	0		EPHA6	13.8707
EPHB1	22.02		EPHB4	57		DYRK1A	29		EPHA7	1.92089
EPHB2	23.775		ERBB2	-1		DYRK1B	0		EPHA8	13.5735
EPHB3	15.605		ERBB4	19		DYRK2	56		EPHB1	8.98906
EPHB4	16.4		ERN1	11		EGFR	0		EPHB2	21.5265
ERBB2	-10.355		FER	39		EIF2AK1	0		EPHB3	7.36091
ERBB4	10.99		FES	67		EIF2AK2	0		EPHB4	-2.0219
ERN1	0.33		FGFR1	67		EPHA1	0		ERBB2	-3.47037
ERN2	1.52		FGFR2	53		EPHA2	5		ERBB4	-1.19495
FER	0.73		FGFR3	47		EPHA3	0		ERN1	4.76479
FES	12.575		FGFR4	-5		EPHA4	27		ERN2	15.0018
FGFR1	8.29		FGR	98		EPHA5	16		FER	-4.99678
FGFR2	-5.635		FLT1	94		EPHA6	7		FES	-2.49248
FGFR3	-18.775		FLT3	97		EPHA7	23		FGFR1	-2.82708
FGFR4	-8.875		FLT4	97		EPHA8	28		FGFR2	-0.625193
FGR	14.42		FRK	94		EPHB1	11		FGFR3	5.4833
FLT1	7.005		FYN	96		EPHB2	0		FGFR4	9.70022
FLT3	6.485		GAK	90		EPHB3	18		FGR	12.5421
FLT4	-7.895		GRK1	2		EPHB4	2		FLT1	-9.98155
FRK	22.42		GRK2	-3		EPHB6	37		FLT3	19.731
FYN	14.11		GRK3	7		ERBB2	14		FLT4	0.224852
GRK1	9.305		GRK4	5		ERBB3	10		FRK	16.1236
GRK4	3.615		GRK5	-9		ERBB4	0		FYN	23.5811
GRK5	3.455		GRK6	5		ERN1	0		GRK1	0.314996
GRK6	-8.52		GRK7	1		FER	0		GRK2	-3.58215
GRK7	1.02		GSK3A	-2		FES	18		GRK3	7.71091
GSG2	8.24		GSK3B	-9		FGFR1	0		GRK4	6.66366
GSK3A	2.705		HASPIN	11		FGFR2	0		GRK5	-4.72722
GSK3B	2.48		HCK	86		FGFR3	28		GRK6	2.13991
HCK	-24.25		HIPK1	5		FGFR4	5		GRK7	-3.41556
HIPK1	3.175		HIPK2	-2		FGR	29		GSK3A	8.59292
HIPK2	4.95		HIPK3	6		FLT1	0		GSK3B	3.4862
HIPK3	-4.11		HIPK4	39		FLT3	24		HASPIN	5.78331
HIPK4	4.915		IGF1R	-7		FLT4	3		HCK	10.2972
IGF1R	2.08		IKBKB	27		FRK	9		HIPK1	9.27873
IKBKB	5.92		IKBKE	56		FYN	0		HIPK2	-2.3097
IKBKE	2.865		INSR	-12		GAK	0		HIPK3	-3.50422
INSR	8.45		INSRR	27		GRK1	7		HIPK4	13.9473
INSRR	-6.02		IRAK1	76		GRK4	2		IGF1R	2.77552
IRAK1	-31.245		IRAK4	64		GRK7	54		IKBKB	-4.21816
IRAK4	4.33		ITK	46		GSK3A	0		IKBKE	-10.6453
ITK	-0.735		JAK1	17		GSK3B	2		INSR	5.43619
JAK1	-2.98		JAK2	54		HASPIN	0		INSRR	-2.37514
JAK2	-2.56		JAK3	44		HCK	5		IRAK1	4.22211
JAK3	-0.335		KDR	74		HIPK1	14		IRAK4	3.90798
KDR	7.555		KIT	81		HIPK2	7		ITK	-4.36106
KIT	16.515		LATS1	19		HIPK3	41		JAK1	0.90396
KSR1	5.15		LATS2	36		HIPK4	7		JAK2	0.561942
KSR2	6.08		LCK	99		HUNK	0		JAK3	2.64001
LATS1	1.89		LIMK1	80		IGF1R	1		KDR	0.327408
LATS2	0.205		LIMK2	86		IKBKB	0		KIT	3.9796
LCK	30.92		LRRK2	21		IKBKE	0		KSR1	-6.65036
LIMK1	31.865		LTK	49		INSR	21		KSR2	1.31416
LIMK2	-0.36		LYN	96		INSRR	0		LATS1	2.78116
LRRK2	5.395		MAK	1		IRAK1	0		LATS2	7.45759
LTK	2.98		MAP2K1	11		IRAK3	37		LCK	51.5542
LYN	44.105		MAP2K2	8		IRAK4	0		LIMK1	37.2819
MAK	1.72		MAP2K3	0		ITK	9		LIMK2	-7.26949
MAP2K1	-3.665		MAP2K6	2		JAK1	10		LRRK2	11.0571
MAP2K2	1.505		MAP3K10	81		JAK2	0		LTK	-5.90576
MAP2K3	13.295		MAP3K11	69		JAK3	12		LYN	59.6876
MAP2K4	3.455		MAP3K2	49		KDR	0		MAK	1.54199
MAP2K5	-13.505		MAP3K20	11		KIT	89		MAP2K1	-9.36977
MAP2K6	-10.34		MAP3K21	63		LATS1	0		MAP2K2	9.50372
MAP2K7	-2.475		MAP3K3	-5		LATS2	4		MAP2K3	-2.4256
MAP3K1	3.125		MAP3K5	-2		LCK	0		MAP2K4	4.65858
MAP3K10	-0.12		MAP3K7	25		LIMK1	4		MAP2K5	-5.89792
MAP3K11	-4.895		MAP3K8	-3		LIMK2	0		MAP2K6	0.705438
MAP3K12	11.365		MAP3K9	94		LRRK2	0		MAP2K7	12.2599
MAP3K19	-3.175		MAP4K1	82		LTK	0		MAP3K1	11.2372
MAP3K2	-1.575		MAP4K2	43		LYN	0		MAP3K10	-3.99469
MAP3K3	18.335		MAP4K3	91		MAK	0		MAP3K11	5.48032
MAP3K5	6.145		MAP4K4	76		MAP2K1	0		MAP3K12	-6.63319
MAP3K6	9.66		MAP4K5	20		MAP2K2	2		MAP3K19	-2.01974
MAP3K7	-8.945		MAPK1	-1		MAP2K3	0		MAP3K2	8.19693
MAP4K1	-3.675		MAPK10	98		MAP2K4	42		MAP3K20	91.8257
MAP4K2	0.855		MAPK11	1		MAP2K5	87		MAP3K3	-17.5493
MAP4K3	14.525		MAPK12	-6		MAP2K6	0		MAP3K5	-3.99997
MAP4K4	42.72		MAPK13	14		MAP2K7	0		MAP3K6	2.65348
MAP4K5	45		MAPK14	1		MAP3K1	24		MAP3K7	-9.64201
MAPK1	13.5		MAPK2	-12		MAP3K10	9		MAP3K8	7.53562
MAPK10	0.68		MAPK8	90		MAP3K11	0		MAP3K9	0.771924
MAPK11	28.17		MAPK9	75		MAP3K12	2		MAP4K1	16.4675
MAPK12	-1.79		MAPKAPK2	-1		MAP3K13	0		MAP4K2	1.80042
MAPK13	-17.02		MAPKAPK3	-4		MAP3K15	6		MAP4K3	8.41404
MAPK14	5.65		MAPKAPK5	-16		MAP3K19	19		MAP4K4	55.9743
MAPK15	9.925		MARK1	41		MAP3K2	0		MAP4K5	54.0541
MAPK3	4.445		MARK2	41		MAP3K20	92		MAPK1	0.998248
MAPK7	1.35		MARK3	53		MAP3K3	0		MAPK10	-0.260755
MAPK8	6.245		MARK4	59		MAP3K4	0		MAPK11	9.92631
MAPK9	1.305		MATK	11		MAP3K5	0		MAPK12	-2.8624
MAPKAPK2	0.145		MELK	74		MAP3K6	29		MAPK13	-4.00925
MAPKAPK3	4.845		MERTK	88		MAP3K7	30		MAPK14	3.2397
MARK1	1.185		MET	91		MAP3K9	5		MAPK15	3.0697
MARK2	7.79		MINK1	61		MAP4K1	0		MAPK3	5.26328
MARK3	1.105		MKNK1	65		MAP4K2	63		MAPK7	2.26994
MARK4	1.49		MKNK2	72		MAP4K3	18		MAPK8	11.0173
MASTL	-5.865		MOK	-4		MAP4K4	34		MAPK9	0.529941
MATK	9.985		MST1R	63		MAP4K5	26		MAPKAPK2	-0.454281
MELK	-2.44		MTOR	3		MAPK1	8		MAPKAPK3	-10.9081
MERTK	6.75		MUSK	30		MAPK10	0		MAPKAPK5	5.40378
MET	6.76		MYLK	55		MAPK11	3		MARK1	0.730386
MINK1	56.815		MYLK2	92		MAPK12	4		MARK2	3.44436
MKNK1	8.86		MYO3B	26		MAPK13	0		MARK3	13.8936
MKNK2	-7.225		NEK1	80		MAPK14	0		MARK4	10.4337
MST1R	5.035		NEK11	7		MAPK15	0		MASTL	-1.58621
MUSK	-2.605		NEK2	58		MAPK3	6		MATK	6.2729
MYLK	8.825		NEK3	7		MAPK4	0		MELK	8.94824
MYLK2	15.785		NEK4	70		MAPK6	0		MERTK	11.3866
MYLK3	5.05		NEK5	60		MAPK7	0		MET	8.73582
MYLK4	-7.87		NEK6	-16		MAPK8	0		MINK1	59.861
MYO3A	26.115		NEK7	-9		MAPK9	1		MKNK1	6.99651
MYO3B	18.66		NEK9	91		MAPKAPK2	1		MKNK2	-2.31617
NEK1	10.965		NIM1K	29		MAPKAPK5	0		MST1R	-3.25831
NEK11	12.25		NLK	18		MARK1	46		MUSK	7.56533
NEK2	-5.98		NTRK1	58		MARK2	42		MYLK	-5.19937
NEK3	4.79		NTRK2	14		MARK3	11		MYLK2	60.8463
NEK4	3.915		NTRK3	23		MARK4	69		MYLK3	9.04503
NEK5	3.16		NUAK1	99		MAST1	0		MYLK4	15.9993
NEK6	4.265		NUAK2	84		MATK	26		MYO3A	12.9417
NEK7	6.715		OXSR1	19		MELK	0		MYO3B	5.15822
NEK8	14.005		PAK1	53		MERTK	0		NEK1	14.4449
NEK9	8.03		PAK2	10		MET	1		NEK11	-11.6852
NIM1K	8.84		PAK3	35		MINK1	71		NEK2	4.16999
NLK	60.105		PAK4	11		MKNK1	7		NEK3	-5.96847
NTRK1	2.58		PAK5	10		MKNK2	57		NEK4	-2.04134
NTRK2	2.535		PAK6	3		MST1R	0		NEK5	-4.61028
NTRK3	2.715		PASK	-5		MTOR	0		NEK6	8.93783
NUAK1	1.775		PDGFRA	62		MUSK	0		NEK7	3.4166
NUAK2	6.72		PDGFRB	20		MYLK	0		NEK8	13.9502
OXSR1	4.8		PDK1	6		MYLK2	10		NEK9	7.48734
PAK1	-0.015		PDK2	11		MYLK4	0		NIM1K	-4.40063
PAK2	-0.8		PDK4	-3		MYO3A	17		NLK	30.2406
PAK3	3.845		PHKG1	90		MYO3B	4		NTRK1	2.46972
PAK4	-7.15		PHKG2	39		NEK1	0		NTRK2	0.416646
PAK6	-3.14		PIK3C2A	3		NEK11	2		NTRK3	-4.85951
PAK7	-2.785		PIK3CG	14		NEK2	0		NUAK1	7.5196
PASK	4.39		PIM1	1		NEK3	2		NUAK2	2.51112
PBK	-0.655		PIM2	-3		NEK4	0		OXSR1	7.47079
PDGFRA	6.43		PIM3	11		NEK5	0		PAK1	1.37326
PDGFRB	12.275		PIP4K2A	-5		NEK6	14		PAK2	5.6261
PDK1	0.46		PIP51KG	1		NEK7	7		PAK3	7.31366
PEAK1	18.55		PIP5K1A	0		NEK9	0		PAK4	1.37467
PHKG1	4.195		PKN1	79		NIM1K	0		PAK6	1.40603
PHKG2	3.64		PKN2	86		NLK	14		PAK7	8.59232
PIM1	3.01		PLK1	3		NTRK1	0		PASK	7.68023
PIM2	-11.62		PLK2	-2		NTRK2	12		PBK	-6.22158
PIM3	-6.7		PLK3	-6		NTRK3	6		PDGFRA	2.99834
PKMYT1	13.615		PLK4	73		NUAK1	3		PDGFRB	-1.46746
PKN1	14.125		PRKAA1	29		NUAK2	25		PDK1	5.23635
PKN2	4.605		PRKAA2	33		OXSR1	17		PEAK1	8.96068
PKN3	-3.57		PRKACA	8		PAK1	14		PHKG1	4.52185
PLK1	3.93		PRKACB	2		PAK2	16		PHKG2	2.9092
PLK2	14.115		PRKCA	26		PAK3	30		PIM1	-6.63977
PLK3	-2.5		PRKCB	15		PAK4	0		PIM2	-4.72534
PLK4	-0.34		PRKCD	6		PAK6	5		PIM3	-4.03575
PNCK	3.935		PRKCE	3		PAK7	0		PKMYT1	13.9212
PRKACA	2.365		PRKCG	40		PDGFRA	0		PKN1	1.8865
PRKACB	18.93		PRKCH	3		PDGFRB	52		PKN2	10.5541
PRKACG	-0.82		PRKCI	25		PDPK1	0		PKN3	6.88975
PRKCA	-1.245		PRKCQ	6		PHKG1	0		PLK1	-0.332354
PRKCB	6.795		PRKCZ	-5		PHKG2	0		PLK2	-0.522855
PRKCD	15.115		PRKD1	90		PIK3C2B	0		PLK3	4.22981
PRKCE	1.93		PRKD2	81		PIK3C2G	0		PLK4	-1.34441
PRKCG	1.645		PRKD3	93		PIK3CA	0		PNCK	10.1554
PRKCH	6.085		PRKDC	0		PIK3CB	29		PRKACA	9.38071
PRKCI	4.375		PRKG1	33		PIK3CD	18		PRKACB	-0.226733
PRKCQ	-3.35		PRKG2	62		PIK3CG	0		PRKACG	4.27199
PRKCZ	-3.33		PRKX	9		PIK4CB	12		PRKCA	-19.6216
PRKD1	9.63		PRPF4B	4		PIM1	3		PRKCB	12.756
PRKD2	24.195		PTK2	59		PIM2	0		PRKCD	-0.570241
PRKD3	19.045		PTK2B	54		PIM3	0		PRKCE	-0.787522
PRKG1	-2.17		PTK6	98		PIP5K1A	2		PRKCG	11.9068
PRKG2	6.345		RAF1	4		PIP5K1C	0		PRKCH	-5.36895
PRKX	7.645		RET	75		PIP5K2B	0		PRKCI	5.27046
PTK2	-1.86		RIPK1	26		PIP5K2C	4		PRKCQ	2.76842
PTK2B	11.55		RIPK2	92		PKMYT1	35		PRKCZ	-0.0706831
PTK6	62.62		ROCK1	3		PKN1	0		PRKD1	42.3891
RAF1	15.975		ROCK2	43		PKN2	7		PRKD2	41.9384
RET	-0.98		ROS1	59		PLK1	0		PRKD3	45.2745
RIPK2	-3.505		RPS6KA1	40		PLK2	0		PRKG1	3.19029
RIPK3	19.06		RPS6KA2	57		PLK3	0		PRKG2	2.40796
RIPK4	0.26		RPS6KA3	35		PLK4	0		PRKX	-12.5785
ROCK1	-1.405		RPS6KA4	8		PRKAA1	10		PTK2	6.98516
ROCK2	-4.845		RPS6KA5	10		PRKAA2	37		PTK2B	2.73612
ROS1	0.9		RPS6KA6	41		PRKACA	0		PTK6	61.5105
RPS6KA1	3.75		RPS6KB1	38		PRKACB	0		RAF1	10.5595
RPS6KA2	-0.73		RPS6KB2	17		PRKCD	0		RET	5.43378
RPS6KA3	6.45		SBK1	25		PRKCE	13		RIPK2	12.6373
RPS6KA4	-21.195		SGK1	4		PRKCH	0		RIPK3	-28.5228
RPS6KA5	15.605		SGK2	4		PRKCI	0		RIPK4	-3.73932
RPS6KA6	2.85		SGK3	-7		PRKCQ	0		ROCK1	-1.19079
RPS6KB1	0.98		SIK1	72		PRKD1	0		ROCK2	1.56731
RPS6KB2	-1.275		SIK2	79		PRKD2	0		ROS1	0.981797
SBK1	2.755		SIK3	45		PRKD3	0		RPS6KA1	2.67264
SGK1	14.97		SLK	26		PRKG1	0		RPS6KA2	4.56317
SGK2	-4.065		SNRK	-7		PRKG2	0		RPS6KA3	15.9303
SGK3	4.955		SRC	99		PRKX	0		RPS6KA4	15.3207
SIK1	43.86		SRMS	23		PRPF4	0		RPS6KA5	3.57004
SIK2	80.24		SRPK1	-6		PTK2	14		RPS6KA6	-3.8076
SIK3	49.84		SRPK2	4		PTK2B	0		RPS6KB1	8.83633
SLK	1.665		SRPK3	-5		PTK6	18		RPS6KB2	2.41371
SNRK	8.715		STK10	60		RAF1	0		SBK1	-0.727593
SRC	18.99		STK11	-2		RET	0		SGK1	10.7827
SRMS	1.71		STK16	95		RIOK1	35		SGK2	4.77837
SRPK1	1.55		STK17A	90		RIOK2	0		SGK3	7.09912
SRPK2	5.755		STK17B	44		RIOK3	24		SIK1	29.8154
SRPK3	4.05		STK24	-6		RIPK1	0		SIK2	87.6577
STK10	2.7		STK25	-14		RIPK2	93.7		SIK3	53.4611
STK11	19.075		STK26	2		RIPK4	8		SLK	5.7264
STK16	12		STK3	17		RIPK5	11		SNRK	1.60751
STK17A	7.605		STK32A	5		ROCK1	0		SRC	16.9916
STK24	0.49		STK32B	2		ROCK2	0		SRMS	-3.751
STK25	-12.445		STK32C	-4		ROS1	0		SRPK1	8.86144
STK26	6.915		STK33	94		RPS6KA1	0		SRPK2	0.503382
STK3	3.3		STK35	25		RPS6KA2	0		SRPK3	3.52042
STK32B	4.58		STK38	40		RPS6KA3	35		STK10	16.2773
STK32C	-5.28		STK38L	-5		RPS6KA4	0		STK11	0.543213
STK33	3.81		STK39	18		RPS6KA5	0		STK16	0.628215
STK38	2.415		STK4	25		RPS6KA6	58		STK17A	-6.10639
STK38L	3.36		SYK	14		RPS6KB1	0		STK24	19.0193
STK39	7.56		TAF1L	15		SBK1	29		STK25	0.810469
STK4	6.395		TAOK1	13		SBK3	0		STK26	8.92419
SYK	1.98		TAOK2	22		SGK1	11		STK3	2.53781
TAOK1	-9.05		TAOK3	13		SGK3	0		STK32B	-1.23364
TAOK2	-7.18		TBK1	65		SIK1	0		STK32C	0.967486
TAOK3	7.845		TEC	45		SIK2	83		STK33	14.4872
TBK1	-0.675		TEK	91		SIK3	50		STK38	1.74021
TEC	10.225		TGFBR1	67		SLK	17		STK38L	-6.35551
TEK	-2.67		TGFBR2	2		SNRK	0		STK39	17.7867
TESK1	-0.985		TLK1	-2		SRC	0		STK4	8.84109
TESK2	3.855		TLK2	-1		SRMS	32		SYK	-5.31898
TGFBR1	24.4		TNIK	89		SRPK1	0		TAOK1	4.87886
TGFBR2	-10.885		TNK2	89		SRPK2	0		TAOK2	-13.8819
TLK1	11.265		TRIB2	42		SRPK3	2		TAOK3	0.139175
TLK2	5.66		TRPM7	-9		STK10	10		TBK1	-11.1421
TNIK	95.34		TSSK1B	73		STK11	0		TEC	1.01939
TNK1	6.17		TSSK2	5		STK16	21		TEK	-2.6365
TNK2	21.73		TSSK3	16		STK17A	0		TESK1	3.72315
TSSK1B	3.615		TSSK4	48		STK17B	0		TESK2	12.5072
TSSK2	3.64		TTBK1	-5		STK24	20		TGFBR1	18.0479
TSSK3	-0.925		TTBK2	-4		STK25	0		TGFBR2	1.25314
TSSK6	8.54		TTK	57		STK26	19		TLK1	3.03183
TTBK1	0.205		TXK	70		STK3	21		TLK2	-5.95442
TTBK2	-3.45		TYK2	22		STK32A	0		TNIK	95.5589
TXK	7.97		TYRO3	20		STK32B	0		TNK1	3.58687
TYK2	-5.475		ULK1	13		STK32C	0		TNK2	16.1514
TYRO3	28.795		ULK2	6		STK33	6		TSSK1B	1.41472
ULK1	1.255		ULK3	52		STK35	5		TSSK2	3.55812
ULK2	-3.08		VRK1	13		STK36	10		TSSK3	1.33079
ULK3	1.88		VRK2	-2		STK38	18		TSSK6	3.52523
VRK1	-0.05		WEE1	78		STK38L	23		TTBK1	-7.19066
VRK2	25.95		WEE2	34		STK39	3		TTBK2	-0.918851
WEE1	-7		WNK1	13		STK4	0		TXK	13.8992
WNK1	12.895		WNK2	26		SYK	0		TYK2	-4.99795
WNK2	9.09		WNK3	9		TAOK1	28		TYRO3	30.1597
WNK3	-11.33		WNK4	5		TAOK2	0		ULK1	9.71221
YES1	27.78		YES1	99		TAOK3	14		ULK2	1.94076
ZAP70	2.055		ZAP70	1		TBK1	14		ULK3	14.0526
						TEC	0		VRK1	10.4612
						TEK	0		VRK2	7.18389
						TESK1	0		WEE1	-3.23554
						TGFBR1	56		WNK1	-21.1095
						TGFBR2	93.8		WNK2	-0.766615
						TIE1	19		WNK3	1.87001
						TLK1	12		YES1	24.5872
						TLK2	0		ZAP70	-10.1834
						TNIK	34
						TNK1	0
						TNK2	0
						TNNI3K	17
						TRPM6	0
						TSSK1B	22
						TTK	30
						TXK	0
						TYK2	10
						TYRO3	7
						ULK1	16
						ULK2	26
						ULK3	10
						VRK2	0
						WEE1	0
						WEE2	0
						WNK1	16
						WNK3	5
						YES	0
						ZAP70	13
