## SupplementaryTable_7 for "Combination of ALK2 and cholesterol targeting agents exploits linked genetic and metabolic dependencies in diffuse midline glioma"

### Sheet: Compound details
Supplementary Table 7: Reagent details
Compound	Source	Catalogue number
M4K2009	M4Kpharma	N/A
M4K2163	Biotechne	7754
LDN193189	Merck/Sigma	SML0559
TP-0184	MedChemExpress	HY-109179A
U18666A	Selleckchem	S9669
Tamoxifen	Cambridge Bioscience	CAY13258
Lovastatin	Merck/Sigma	438187
Simvastatin	Merck/Sigma	S6196
TP-3654	Selleckchem	S6774
LXR623	Selleckchem	S8390
AZD2014	Selleckchem	S2783
Everolimus	Selleckchem	S1120
Trametinib	Stratech	S2673
Ulixertinib	Selleckchem	S7854
LDN-212854	Selleckchem	S7147
LDN-213844	Medkoo	564882
LDN-214117	Selleckchem	S7627
Vandetanib	Selleckchem	S1046
K02288	Selleckchem	S7359
Momelotinib/Cyt387	Selleckchem	S2219
Palovarotene	Biomol	CAY28460
Pacritinib	Selleckchem	S8057
Dorsomorphin	Selleckchem	S7840
DMH-1/Perhexilane Maleate	Selleckchem	S7146
Saracatinib	Selleckchem	S1006
SB525334	Selleckchem	S1476
Dasatinib	Selleckchem	S1021
Vactosertib	Selleckchem	S7530
