## SupplementaryTable_8 for "Combination of ALK2 and cholesterol targeting agents exploits linked genetic and metabolic dependencies in diffuse midline glioma"

### Sheet: Supplementary Table 7
Supplementary Table 7. crRNA and HDR template sequences.
gRNA_ID	Gene Symbol	Sequence	PAM
ACVR1_1	ACVR1	GTGCCATACTCCACGTCTCG	GGG
ACVR1_2	ACVR1	TCCTCACTGAGCATCAACGA	TGG
TGFBR1_1	TGFBR1	CATACAAACGGCCTATCTCG	AGG
TGFBR1_2	TGFBR1	CCTCTAGAGAAGAACGTTCG	TGG
DHCR24_1	DHCR24	ACCAGGGTACGGCATAGAAC	AGG
DHCR24_2	DHCR24	ACACGAACACCCAGCGCTGG	TGG
EBP_1	EBP	CACCGCGACGGATTCCAGCA	CGG
EBP_2	EBP	GGGTCTTAGTCGTGACCACA	TGG
AAVS1_gRNA_target_1	AAVS1	GTCCCCTCCACCCCACAGTG	GGG
Hs.Cas9.PLK1.1.AC	PLK1	GATCTCGGACGCGGACACCA	AGG
HDR_ID	HDR_sequence
HDR_ACVR1_1	TGGGATTTCCTGTGGGGTCATGACTTACTGCTAAAGTGCTGTCTCCAACATTGGTGGTGATGAGCCCTTCGATAGTGCCATACTCCACTTAGCAATGCCTGAAGCGTTCTTGGTTGCGCCTTTTAAATTTTCGGAGAGCAACTCCCAGCAGGCAGGCTAAAAGACATACTGCGAACA
HDR_ACVR1_2	GGGGTCTTACAGGTCATCTTTCCCTGCTCATAAACCTGGAAGCAGCCTTTCTGGTAGACGTGGAAGCCATCTTAAAAATCCGCTGAGGAAAAGCACTGCTGGCCTTCACAGTGGTCCTCATTACCGCAGGAGAGACCTTCACACACACAC
HDR_TGFBR1_1	TTTGTCTCTGTCACAGAGACCACAGACAAAGTTATACACAACAGCATGTGTATAGCTGAAATTGACTTAATGATCGAATAAAGGCCGTTTGTATGTGCACCCTCTTCAAAAACTGGGTCTGTGACTACAACATATTGCTGCAATCAGGACCATTGCAATAA
HDR_TGFBR1_2	GATTTGGAGAAGTTTGGAGAGGAAAGTGGCGGGGAGAAGAAGTTGCTGTTAAGATATTCTCCCCTAATAAGAAATAATCGTGGTTCCGTGAGGCAGAGATTTATCAAACTGTAATGTTACGTCATGAAAACATCCTGGGATTTATAGCAGCAGACAATAAAGGTCTGTAACATTTGCTTTTCCTTATGTT
HDR_DHCR24_1	GCTCGAAACGCAGCTTGACGTACTTCTTGGCAGGGATGATGCGGATCTCAGCGGCCACCAGGAAACCCAGCGTCCCACAGGACCAGGGTACGGCCTAACATTCGGTTGAGTTTTCGGACTGTGAGACAGAATTGATGTGTTGTGAGCTGAAACCTTGGGCCCCACATTGTGGCATGCAGTCAGTGGG
HDR_DHCR24_2	GCGCTGCTGAGCTTGAACACCACCCAGGCGCGCACGTAGTAGTAGATATCGAAGATAAGCGAGAGCGGCAGGAGGAAGAGGCACACGAACACCCATTAATCCATGACGAGCACGAACTCCAGCCCCTTCAGGCGCACCCACAGCAGGAAGAGCAGCGCGCACACGGCCAGCGACACGGCGGGCTCCATGG
HDR_EBP_1	ACTGGGGCTTCTCCTTCCCCTCCTGCCACCCACAGGCCAGATCTATGGGGATGTGCTCTACTTCCTGACAGAGCACCCCTTCGCACGCTAACACGGAGAGCTGGGCCACCCTCTCTACTTCTGGTTTTACTTTGTCTTCATGAATGCCCTGTGGCTGGTGCTGCCTGGAGTCCTTGTGCTTGAT
HDR_EBP_2	AGCACCTAAGACTGGACAACTTTGTACCTAATGACCGCCCCACCTGGCATATACTGGCTGGCCTCTTCTCTGTCACAGGGATGGCACCCTTTTAAACATGGCTGTTGTCAGGTCGTGCTGCGGTTGTCCCATTGGGGACTTGGCGGCGACTGTCCCTGTGCTGGTTTGCAGTGTGTGGGTTCATTCACCT
